# A unified sequence catalogue of over 280,000 genomes obtained from the human gut microbiome

**DOI:** 10.1101/762682

**Authors:** Alexandre Almeida, Stephen Nayfach, Miguel Boland, Francesco Strozzi, Martin Beracochea, Zhou Jason Shi, Katherine S. Pollard, Donovan H. Parks, Philip Hugenholtz, Nicola Segata, Nikos C. Kyrpides, Robert D. Finn

## Abstract

Comprehensive reference data is essential for accurate taxonomic and functional characterization of the human gut microbiome. Here we present the Unified Human Gastrointestinal Genome (UHGG) collection, a resource combining 286,997 genomes representing 4,644 prokaryotic species from the human gut. These genomes contain over 625 million protein sequences used to generate the Unified Human Gastrointestinal Protein (UHGP) catalogue, a collection that more than doubles the number of gut protein clusters over the Integrated Gene Catalogue. We find that a large portion of the human gut microbiome remains to be fully explored, with over 70% of the UHGG species lacking cultured representatives, and 40% of the UHGP missing meaningful functional annotations. Intra-species genomic variation analyses revealed a large reservoir of accessory genes and single-nucleotide variants, many of which were specific to individual human populations. These freely available genomic resources should greatly facilitate investigations into the human gut microbiome.
