## Supplementary Table 3 for "A unified sequence catalogue of over 280,000 genomes obtained from the human gut microbiome"

### Sheet: Sheet1
Supplementary Table 3. Species clustering similarity between the UHGG and the original human gut MAG studies.
Set1 (combined)	Set2 (original)	MAGs (common in both sets)	Number of species (Set 1)	Number of species (Set 2)	Cluster similarity (ARI)2
UHGG	EBI	14833 1	1946	2068	0.994102
UHGG	HGM	51489	2359	2407	0.995267
UHGG	CIBIO	137474	3540	3593	0.978444
1In the original EBI study, only those MAGs labeled as unclassified (not matching isolate genomes) were clustered.
2ARI = Adjusted Rand Index
